# A system-view of *B. pertussis* booster vaccine responses in adults primed with whole-cell vs. acellular vaccine in infancy

**DOI:** 10.1101/2020.05.15.098830

**Authors:** Ricardo da Silva Antunes, Mikhail Pomaznoy, Ferran Soldevila, Mariana Babor, Jason Bennett, Yuan Tian, Natalie Khalil, Yu Qian, Aishwarya Mandava, Richard H. Scheuermann, Mario Cortese, Bali Pulendran, Christopher D. Petro, Adrienne Gilkes, Lisa A. Purcell, Alessandro Sette, Bjoern Peters

## Abstract

Whole-cell inactivated vaccine against *Bordetella pertussis* (wP) was substituted in many countries by an acellular subunit vaccine (aP) to reduce side effects. Recent epidemiological studies have shown that aP vaccination in infancy induces less durable immunity than wP vaccination. To determine immunological differences associated with aP vs. wP priming, we performed system-level profiling of the immune response in adults primed with aP vs. wP vaccine in infancy following the Tdap booster vaccination as a surrogate to antigen encounter *in vivo*. Shared immune responses across cohorts were identified, including an increase of the blood monocyte frequency on day 1, and strong antigen-specific IgG response seven days after boost. Comparing aP and wP primed individuals, we found a subset of aP-primed individuals with higher levels of expression for several genes including CCL3 on day 3 and NFKBIA and ICAM1 on day 7 post immunization. These observations were supported by increased CCL3 concentrations in plasma of aP primed individuals. Contrary to the wP individuals, the CCL3-high aP subset presented boosted PT-specific IgE responses. Furthermore, higher antigen specific IgG4 and IgG3 antibodies against specific vaccine antigens at baseline and post boost of aP individuals was observed, suggesting a long term maintained difference in the IgG subtype response. Overall our findings demonstrate that, while broad immune response patterns to Tdap boost overlap between aP and wP primed individuals, a subset of aP primed individuals present a divergent response. These findings provide candidate targets to study the causes and correlates of waning immunity after aP vaccination.
