## Supplementary material for "A system-view of *B. pertussis* booster vaccine responses in adults primed with whole-cell vs. acellular vaccine in infancy": Data File S2

### Sheet: Sheet1
	Panel	Assay	Uniprot ID
1	Olink IMMUNE RESPONSE(v.3202)	PPP1R9B	Q96SB3
2	Olink IMMUNE RESPONSE(v.3202)	GLB1	P16278
3	Olink IMMUNE RESPONSE(v.3202)	PSIP1	O75475
4	Olink IMMUNE RESPONSE(v.3202)	ZBTB16	Q05516
5	Olink IMMUNE RESPONSE(v.3202)	TPSAB1	Q15661
6	Olink IMMUNE RESPONSE(v.3202)	HCLS1	P14317
7	Olink IMMUNE RESPONSE(v.3202)	CNTNAP2	Q9UHC6
8	Olink IMMUNE RESPONSE(v.3202)	CLEC4G	Q6UXB4
9	Olink IMMUNE RESPONSE(v.3202)	IRF9	Q00978
10	Olink IMMUNE RESPONSE(v.3202)	EDAR	Q9UNE0
11	Olink IMMUNE RESPONSE(v.3202)	IL6	P05231
12	Olink IMMUNE RESPONSE(v.3202)	CLEC4C	Q8WTT0
13	Olink IMMUNE RESPONSE(v.3202)	IRAK1	P51617
14	Olink IMMUNE RESPONSE(v.3202)	CLEC4A	Q9UMR7
15	Olink IMMUNE RESPONSE(v.3202)	PRDX1	Q06830
16	Olink IMMUNE RESPONSE(v.3202)	PRDX3	P30048
17	Olink IMMUNE RESPONSE(v.3202)	FGF2	P09038
18	Olink IMMUNE RESPONSE(v.3202)	PRDX5	P30044
19	Olink IMMUNE RESPONSE(v.3202)	DPP10	Q8N608
20	Olink IMMUNE RESPONSE(v.3202)	TRIM5	Q9C035
21	Olink IMMUNE RESPONSE(v.3202)	DCTN1	Q14203
22	Olink IMMUNE RESPONSE(v.3202)	ITGA6	P23229
23	Olink IMMUNE RESPONSE(v.3202)	CDSN	Q15517
24	Olink IMMUNE RESPONSE(v.3202)	GALNT3	Q14435
25	Olink IMMUNE RESPONSE(v.3202)	FXYD5	Q96DB9
26	Olink IMMUNE RESPONSE(v.3202)	TRAF2	Q12933
27	Olink IMMUNE RESPONSE(v.3202)	TRIM21	P19474
28	Olink IMMUNE RESPONSE(v.3202)	LILRB4	Q8NHJ6
29	Olink IMMUNE RESPONSE(v.3202)	NTF4	P34130
30	Olink IMMUNE RESPONSE(v.3202)	KRT19	P08727
31	Olink IMMUNE RESPONSE(v.3202)	ITM2A	O43736
32	Olink IMMUNE RESPONSE(v.3202)	HNMT	P50135
33	Olink IMMUNE RESPONSE(v.3202)	CCL11	P51671
34	Olink IMMUNE RESPONSE(v.3202)	MILR1	Q7Z6M3
35	Olink IMMUNE RESPONSE(v.3202)	EGLN1	Q9GZT9
36	Olink IMMUNE RESPONSE(v.3202)	NFATC3	Q12968
37	Olink IMMUNE RESPONSE(v.3202)	LY75	O60449
38	Olink IMMUNE RESPONSE(v.3202)	EIF4G1	Q04637
39	Olink IMMUNE RESPONSE(v.3202)	PTH1R	Q03431
40	Olink IMMUNE RESPONSE(v.3202)	HSD11B1	P28845
41	Olink IMMUNE RESPONSE(v.3202)	PLXNA4	Q9HCM2
42	Olink IMMUNE RESPONSE(v.3202)	SH2B3	Q9UQQ2
43	Olink IMMUNE RESPONSE(v.3202)	FCRL3	Q96P31
44	Olink IMMUNE RESPONSE(v.3202)	CKAP4	Q07065
45	Olink IMMUNE RESPONSE(v.3202)	JUN	P05412
46	Olink IMMUNE RESPONSE(v.3202)	HEXIM1	O94992
47	Olink IMMUNE RESPONSE(v.3202)	CLEC4D	Q8WXI8
48	Olink IMMUNE RESPONSE(v.3202)	PRKCQ	Q04759
49	Olink IMMUNE RESPONSE(v.3202)	MGMT	P16455
50	Olink IMMUNE RESPONSE(v.3202)	TREM1	Q9NP99
51	Olink IMMUNE RESPONSE(v.3202)	CXADR	P78310
52	Olink IMMUNE RESPONSE(v.3202)	IL10	P22301
53	Olink IMMUNE RESPONSE(v.3202)	SRPK2	P78362
54	Olink IMMUNE RESPONSE(v.3202)	KLRD1	Q13241
55	Olink IMMUNE RESPONSE(v.3202)	BACH1	O14867
56	Olink IMMUNE RESPONSE(v.3202)	PIK3AP1	Q6ZUJ8
57	Olink IMMUNE RESPONSE(v.3202)	SPRY2	O43597
58	Olink IMMUNE RESPONSE(v.3202)	STC1	P52823
59	Olink IMMUNE RESPONSE(v.3202)	FAM3B	P58499
60	Olink IMMUNE RESPONSE(v.3202)	SH2D1A	O60880
61	Olink IMMUNE RESPONSE(v.3202)	ICA1	Q05084
62	Olink IMMUNE RESPONSE(v.3202)	DFFA	O00273
63	Olink IMMUNE RESPONSE(v.3202)	DCBLD2	Q96PD2
64	Olink IMMUNE RESPONSE(v.3202)	FCRL6	Q6DN72
65	Olink IMMUNE RESPONSE(v.3202)	NCR1	O76036
66	Olink IMMUNE RESPONSE(v.3202)	CXCL12	P48061
67	Olink IMMUNE RESPONSE(v.3202)	AREG	P15514
68	Olink IMMUNE RESPONSE(v.3202)	DAPP1	Q9UN19
69	Olink IMMUNE RESPONSE(v.3202)	PADI2	Q9Y2J8
70	Olink IMMUNE RESPONSE(v.3202)	SIT1	Q9Y3P8
71	Olink IMMUNE RESPONSE(v.3202)	MASP1	P48740
72	Olink IMMUNE RESPONSE(v.3202)	LAMP3	Q9UQV4
73	Olink IMMUNE RESPONSE(v.3202)	CLEC7A	Q9BXN2
74	Olink IMMUNE RESPONSE(v.3202)	CLEC6A	Q6EIG7
75	Olink IMMUNE RESPONSE(v.3202)	DDX58	O95786
76	Olink IMMUNE RESPONSE(v.3202)	IL12RB1	P42701
77	Olink IMMUNE RESPONSE(v.3202)	TANK	Q92844
78	Olink IMMUNE RESPONSE(v.3202)	ITGA11	Q9UKX5
79	Olink IMMUNE RESPONSE(v.3202)	LAG3	P18627
80	Olink IMMUNE RESPONSE(v.3202)	IL5	P05113
81	Olink IMMUNE RESPONSE(v.3202)	CD83	Q01151
82	Olink IMMUNE RESPONSE(v.3202)	ITGB6	P18564
83	Olink IMMUNE RESPONSE(v.3202)	BTN3A2	P78410
84	Olink IMMUNO-ONCOLOGY(v.3101)	IL8	P10145
85	Olink IMMUNO-ONCOLOGY(v.3101)	TNFRSF9	Q07011
86	Olink IMMUNO-ONCOLOGY(v.3101)	TIE2	Q02763
87	Olink IMMUNO-ONCOLOGY(v.3101)	MCP-3	P80098
88	Olink IMMUNO-ONCOLOGY(v.3101)	CD40-L	P29965
89	Olink IMMUNO-ONCOLOGY(v.3101)	CD244	Q9BZW8
90	Olink IMMUNO-ONCOLOGY(v.3101)	EGF	P01133
91	Olink IMMUNO-ONCOLOGY(v.3101)	ANG-1	Q15389
92	Olink IMMUNO-ONCOLOGY(v.3101)	IL7	P13232
93	Olink IMMUNO-ONCOLOGY(v.3101)	PGF	P49763
94	Olink IMMUNO-ONCOLOGY(v.3101)	ADGRG1	Q9Y653
95	Olink IMMUNO-ONCOLOGY(v.3101)	MCP-1	P13500
96	Olink IMMUNO-ONCOLOGY(v.3101)	CRTAM	O95727
97	Olink IMMUNO-ONCOLOGY(v.3101)	CXCL11	O14625
98	Olink IMMUNO-ONCOLOGY(v.3101)	MCP-4	Q99616
99	Olink IMMUNO-ONCOLOGY(v.3101)	TRAIL	P50591
100	Olink IMMUNO-ONCOLOGY(v.3101)	CXCL9	Q07325
101	Olink IMMUNO-ONCOLOGY(v.3101)	CD8A	P01732
102	Olink IMMUNO-ONCOLOGY(v.3101)	CAIX	Q16790
103	Olink IMMUNO-ONCOLOGY(v.3101)	ADA	P00813
104	Olink IMMUNO-ONCOLOGY(v.3101)	CD4	P01730
105	Olink IMMUNO-ONCOLOGY(v.3101)	NOS3	P29474
106	Olink IMMUNO-ONCOLOGY(v.3101)	Gal-9	O00182
107	Olink IMMUNO-ONCOLOGY(v.3101)	VEGFR-2	P35968
108	Olink IMMUNO-ONCOLOGY(v.3101)	CD40	P25942
109	Olink IMMUNO-ONCOLOGY(v.3101)	IL18	Q14116
110	Olink IMMUNO-ONCOLOGY(v.3101)	GZMH	P20718
111	Olink IMMUNO-ONCOLOGY(v.3101)	VEGFC	P49767
112	Olink IMMUNO-ONCOLOGY(v.3101)	LAP TGF-beta-1	P01137
113	Olink IMMUNO-ONCOLOGY(v.3101)	CXCL1	P09341
114	Olink IMMUNO-ONCOLOGY(v.3101)	TNFSF14	O43557
115	Olink IMMUNO-ONCOLOGY(v.3101)	TWEAK	O43508
116	Olink IMMUNO-ONCOLOGY(v.3101)	PDGF subunit B	P01127
117	Olink IMMUNO-ONCOLOGY(v.3101)	PDCD1	Q15116
118	Olink IMMUNO-ONCOLOGY(v.3101)	FASLG	P48023
119	Olink IMMUNO-ONCOLOGY(v.3101)	CCL19	Q99731
120	Olink IMMUNO-ONCOLOGY(v.3101)	MCP-2	P80075
121	Olink IMMUNO-ONCOLOGY(v.3101)	CCL4	P13236
122	Olink IMMUNO-ONCOLOGY(v.3101)	Gal-1	P09382
123	Olink IMMUNO-ONCOLOGY(v.3101)	PD-L1	Q9NZQ7
124	Olink IMMUNO-ONCOLOGY(v.3101)	CD27	P26842
125	Olink IMMUNO-ONCOLOGY(v.3101)	CXCL5	P42830
126	Olink IMMUNO-ONCOLOGY(v.3101)	HGF	P14210
127	Olink IMMUNO-ONCOLOGY(v.3101)	GZMA	P12544
128	Olink IMMUNO-ONCOLOGY(v.3101)	HO-1	P09601
129	Olink IMMUNO-ONCOLOGY(v.3101)	CX3CL1	P78423
130	Olink IMMUNO-ONCOLOGY(v.3101)	CXCL10	P02778
131	Olink IMMUNO-ONCOLOGY(v.3101)	CD70	P32970
132	Olink IMMUNO-ONCOLOGY(v.3101)	TNFRSF12A	Q9NP84
133	Olink IMMUNO-ONCOLOGY(v.3101)	CCL23	P55773
134	Olink IMMUNO-ONCOLOGY(v.3101)	CD5	P06127
135	Olink IMMUNO-ONCOLOGY(v.3101)	CCL3	P10147
136	Olink IMMUNO-ONCOLOGY(v.3101)	MMP7	P09237
137	Olink IMMUNO-ONCOLOGY(v.3101)	DCN	P07585
138	Olink IMMUNO-ONCOLOGY(v.3101)	TNFRSF21	O75509
139	Olink IMMUNO-ONCOLOGY(v.3101)	TNFRSF4	P43489
140	Olink IMMUNO-ONCOLOGY(v.3101)	MIC-A/B	Q29983,Q29980
141	Olink IMMUNO-ONCOLOGY(v.3101)	CCL17	Q92583
142	Olink IMMUNO-ONCOLOGY(v.3101)	CASP-8	Q14790
143	Olink IMMUNO-ONCOLOGY(v.3101)	ICOSLG	O75144
144	Olink IMMUNO-ONCOLOGY(v.3101)	MMP12	P39900
145	Olink IMMUNO-ONCOLOGY(v.3101)	CXCL13	O43927
146	Olink IMMUNO-ONCOLOGY(v.3101)	PD-L2	Q9BQ51
147	Olink IMMUNO-ONCOLOGY(v.3101)	VEGFA	P15692
148	Olink IMMUNO-ONCOLOGY(v.3101)	IL4	P05112
149	Olink IMMUNO-ONCOLOGY(v.3101)	CCL20	P78556
150	Olink IMMUNO-ONCOLOGY(v.3101)	GZMB	P10144
151	Olink IMMUNO-ONCOLOGY(v.3101)	IL12	P29459,P29460
152	Olink IMMUNO-ONCOLOGY(v.3101)	CSF-1	P09603
153	Olink METABOLISM(v.3402)	CLMP	Q9H6B4
154	Olink METABOLISM(v.3402)	LRIG1	Q96JA1
155	Olink METABOLISM(v.3402)	NPTXR	O95502
156	Olink METABOLISM(v.3402)	AHCY	P23526
157	Olink METABOLISM(v.3402)	THOP1	P52888
158	Olink METABOLISM(v.3402)	CTSO	P43234
159	Olink METABOLISM(v.3402)	FCRL1	Q96LA6
160	Olink METABOLISM(v.3402)	CD164	Q04900
161	Olink METABOLISM(v.3402)	DDC	P20711
162	Olink METABOLISM(v.3402)	ACP6	Q9NPH0
163	Olink METABOLISM(v.3402)	TFF2	Q03403
164	Olink METABOLISM(v.3402)	ANGPT2	O15123
165	Olink METABOLISM(v.3402)	CD2AP	Q9Y5K6
166	Olink METABOLISM(v.3402)	ANGPTL7	O43827
167	Olink METABOLISM(v.3402)	CLEC5A	Q9NY25
168	Olink METABOLISM(v.3402)	TINAGL1	Q9GZM7
169	Olink METABOLISM(v.3402)	ENO2	P09104
170	Olink METABOLISM(v.3402)	NADK	O95544
171	Olink METABOLISM(v.3402)	GHRL	Q9UBU3
172	Olink METABOLISM(v.3402)	SERPINB8	P50452
173	Olink METABOLISM(v.3402)	SERPINB6	P35237
174	Olink METABOLISM(v.3402)	CDHR5	Q9HBB8
175	Olink METABOLISM(v.3402)	CCDC80	Q76M96
176	Olink METABOLISM(v.3402)	DIABLO	Q9NR28
177	Olink METABOLISM(v.3402)	CA13	Q8N1Q1
178	Olink METABOLISM(v.3402)	SEMA3F	Q13275
179	Olink METABOLISM(v.3402)	KLK10	O43240
180	Olink METABOLISM(v.3402)	PILRB	Q9UKJ0
181	Olink METABOLISM(v.3402)	ANGPTL1	O95841
182	Olink METABOLISM(v.3402)	APLP1	P51693
183	Olink METABOLISM(v.3402)	ADGRG2	Q8IZP9
184	Olink METABOLISM(v.3402)	TYMP	P19971
185	Olink METABOLISM(v.3402)	GRAP2	O75791
186	Olink METABOLISM(v.3402)	LILRA5	A6NI73
187	Olink METABOLISM(v.3402)	ALDH1A1	P00352
188	Olink METABOLISM(v.3402)	CD79B	P40259
189	Olink METABOLISM(v.3402)	ANXA4	P09525
190	Olink METABOLISM(v.3402)	ANXA11	P50995
191	Olink METABOLISM(v.3402)	SIGLEC7	Q9Y286
192	Olink METABOLISM(v.3402)	ITGB7	P26010
193	Olink METABOLISM(v.3402)	QDPR	P09417
194	Olink METABOLISM(v.3402)	SNAP23	O00161
195	Olink METABOLISM(v.3402)	APEX1	P27695
196	Olink METABOLISM(v.3402)	ENTPD5	O75356
197	Olink METABOLISM(v.3402)	CLSTN2	Q9H4D0
198	Olink METABOLISM(v.3402)	COMT	P21964
199	Olink METABOLISM(v.3402)	CLUL1	Q15846
200	Olink METABOLISM(v.3402)	HDGF	P51858
201	Olink METABOLISM(v.3402)	CHRDL2	Q6WN34
202	Olink METABOLISM(v.3402)	CTSH	P09668
203	Olink METABOLISM(v.3402)	NOMO1	Q15155
204	Olink METABOLISM(v.3402)	SOST	Q9BQB4
205	Olink METABOLISM(v.3402)	FAM3C	Q92520
206	Olink METABOLISM(v.3402)	TXNDC5	Q8NBS9
207	Olink METABOLISM(v.3402)	PPP1R2	P41236
208	Olink METABOLISM(v.3402)	DPP7	Q9UHL4
209	Olink METABOLISM(v.3402)	LRP11	Q86VZ4
210	Olink METABOLISM(v.3402)	ADGRE2	Q9UHX3
211	Olink METABOLISM(v.3402)	ENPP7	Q6UWV6
212	Olink METABOLISM(v.3402)	SSC4D	Q8WTU2
213	Olink METABOLISM(v.3402)	MCFD2	Q8NI22
214	Olink METABOLISM(v.3402)	REG4	Q9BYZ8
215	Olink METABOLISM(v.3402)	SUMF2	Q8NBJ7
216	Olink METABOLISM(v.3402)	CANT1	Q8WVQ1
217	Olink METABOLISM(v.3402)	CD1C	P29017
218	Olink METABOLISM(v.3402)	GAL	P22466
219	Olink METABOLISM(v.3402)	CDH2	P19022
220	Olink METABOLISM(v.3402)	TYRO3	Q06418
221	Olink METABOLISM(v.3402)	CRKL	P46109
222	Olink METABOLISM(v.3402)	IGFBPL1	Q8WX77
223	Olink METABOLISM(v.3402)	RTN4R	Q9BZR6
224	Olink METABOLISM(v.3402)	VCAN	P13611
225	Olink METABOLISM(v.3402)	FBP1	P09467
226	Olink METABOLISM(v.3402)	TSHB	P01222
227	Olink METABOLISM(v.3402)	BAG6	P46379
228	Olink METABOLISM(v.3402)	NECTIN2	Q92692
229	Olink METABOLISM(v.3402)	ARG1	P05089
230	Olink METABOLISM(v.3402)	USP8	P40818
231	Olink METABOLISM(v.3402)	FKBP4	Q02790
232	Olink METABOLISM(v.3402)	SDC4	P31431
233	Olink METABOLISM(v.3402)	PAG1	Q9NWQ8
234	Olink METABOLISM(v.3402)	KYAT1	Q16773
235	Olink METABOLISM(v.3402)	DAB2	P98082
236	Olink METABOLISM(v.3402)	NPDC1	Q9NQX5
237	Olink METABOLISM(v.3402)	METRNL	Q641Q3
238	Olink METABOLISM(v.3402)	MEP1B	Q16820
239	Olink METABOLISM(v.3402)	ROR1	Q01973
240	Olink METABOLISM(v.3402)	NT-proBNP	NA
241	Olink METABOLISM(v.3402)	RNASE3	P12724
