## Supplementary material for "A system-view of *B. pertussis* booster vaccine responses in adults primed with whole-cell vs. acellular vaccine in infancy": Data File S3

### Sheet: Sheet 1 - Supplementary table S
Supplementary table S6
UniProt	cluster	genename	clusterN	clustersize	cluster_mns
P30044	serumC12	PRDX5	12	48	PrC01
P30048	serumC12	PRDX3	12	48	PrC01
P46109	serumC12	CRKL	12	48	PrC01
P01127	serumC12	PDGFB	12	48	PrC01
Q9HCM2	serumC12	PLXNA4	12	48	PrC01
P41236	serumC12	PPP1R2	12	48	PrC01
Q96SB3	serumC12	PPP1R9B	12	48	PrC01
Q06830	serumC12	PRDX1	12	48	PrC01
Q04759	serumC12	PRKCQ	12	48	PrC01
P42830	serumC12	CXCL5	12	48	PrC01
P09417	serumC12	QDPR	12	48	PrC01
P29965	serumC12	CD40LG	12	48	PrC01
P31431	serumC12	SDC4	12	48	PrC01
P25942	serumC12	CD40	12	48	PrC01
P35237	serumC12	SERPINB6	12	48	PrC01
Q9UQQ2	serumC12	SH2B3	12	48	PrC01
P09341	serumC12	CXCL1	12	48	PrC01
Q9UN19	serumC12	DAPP1	12	48	PrC01
O43597	serumC12	SPRY2	12	48	PrC01
Q16773	serumC12	KYAT1	12	48	PrC01
P14317	serumC12	HCLS1	12	48	PrC01
P13232	serumC12	IL7	12	48	PrC01
O75791	serumC12	GRAP2	12	48	PrC01
P51617	serumC12	IRAK1	12	48	PrC01
Q00978	serumC12	IRF9	12	48	PrC01
P23229	serumC12	ITGA6	12	48	PrC01
P09104	serumC12	ENO2	12	48	PrC01
P16455	serumC12	MGMT	12	48	PrC01
Q04637	serumC12	EIF4G1	12	48	PrC01
P01133	serumC12	EGF	12	48	PrC01
Q9UNE0	serumC12	EDAR	12	48	PrC01
O00273	serumC12	DFFA	12	48	PrC01
O95786	serumC12	DDX58	12	48	PrC01
Q14203	serumC12	DCTN1	12	48	PrC01
O00161	serumC12	SNAP23	12	48	PrC01
O94992	serumC12	HEXIM1	12	48	PrC01
Q15389	serumC12	ANGPT1	12	48	PrC01
Q9C035	serumC12	TRIM5	12	48	PrC01
P19971	serumC12	TYMP	12	48	PrC01
O14867	serumC12	BACH1	12	48	PrC01
P78410	serumC12	BTN3A2	12	48	PrC01
Q14790	serumC12	CASP8	12	48	PrC01
Q05516	serumC12	ZBTB16	12	48	PrC01
Q8NBS9	serumC12	TXNDC5	12	48	PrC01
Q8N1Q1	serumC12	CA13	12	48	PrC01
Q92583	serumC12	CCL17	12	48	PrC01
Q12933	serumC12	TRAF2	12	48	PrC01
P19474	serumC12	TRIM21	12	48	PrC01
O43508	serumC27	TNFSF12	27	29	PrC02
O95727	serumC27	CRTAM	27	29	PrC02
Q9NZQ7	serumC27	CD274	27	29	PrC02
Q9BQ51	serumC27	PDCD1LG2	27	29	PrC02
P78423	serumC27	CX3CL1	27	29	PrC02
P15692	serumC27	VEGFA	27	29	PrC02
P07585	serumC27	DCN	27	29	PrC02
P01137	serumC27	TGFB1	27	29	PrC02
P48023	serumC27	FASLG	27	29	PrC02
Q14116	serumC27	IL18	27	29	PrC02
P12544	serumC27	GZMA	27	29	PrC02
P29460	serumC27	IL12B	27	29	PrC02
P00813	serumC27	ADA	27	29	PrC02
O75144	serumC27	ICOSLG	27	29	PrC02
Q15116	serumC27	PDCD1	27	29	PrC02
P29459	serumC27	IL12A	27	29	PrC02
P49763	serumC27	PGF	27	29	PrC02
P01730	serumC27	CD4	27	29	PrC02
P06127	serumC27	CD5	27	29	PrC02
Q02763	serumC27	TEK	27	29	PrC02
P01732	serumC27	CD8A	27	29	PrC02
P09601	serumC27	HMOX1	27	29	PrC02
Q07011	serumC27	TNFRSF9	27	29	PrC02
P43489	serumC27	TNFRSF4	27	29	PrC02
P50591	serumC27	TNFSF10	27	29	PrC02
P26842	serumC27	CD27	27	29	PrC02
Q9BZW8	serumC27	CD244	27	29	PrC02
Q16790	serumC27	CA9	27	29	PrC02
P55773	serumC27	CCL23	27	29	PrC02
Q03403	serumC18	TFF2	18	25	PrC03
Q96LA6	serumC18	FCRL1	18	25	PrC03
Q6UWV6	serumC18	ENPP7	18	25	PrC03
O75356	serumC18	ENTPD5	18	25	PrC03
Q92520	serumC18	FAM3C	18	25	PrC03
O95841	serumC18	ANGPTL1	18	25	PrC03
P22466	serumC18	GAL	18	25	PrC03
P52888	serumC18	THOP1	18	25	PrC03
Q8IZP9	serumC18	ADGRG2	18	25	PrC03
A6NI73	serumC18	LILRA5	18	25	PrC03
Q9UHX3	serumC18	ADGRE2	18	25	PrC03
Q9BZR6	serumC18	RTN4R	18	25	PrC03
Q86VZ4	serumC18	LRP11	18	25	PrC03
Q01973	serumC18	ROR1	18	25	PrC03
Q96JA1	serumC18	LRIG1	18	25	PrC03
Q9UKJ0	serumC18	PILRB	18	25	PrC03
Q9NY25	serumC18	CLEC5A	18	25	PrC03
P43234	serumC18	CTSO	18	25	PrC03
P46379	serumC18	BAG6	18	25	PrC03
P19022	serumC18	CDH2	18	25	PrC03
Q06418	serumC18	TYRO3	18	25	PrC03
Q8WVQ1	serumC18	CANT1	18	25	PrC03
P13611	serumC18	VCAN	18	25	PrC03
Q9HBB8	serumC18	CDHR5	18	25	PrC03
P29017	serumC18	CD1C	18	25	PrC03
Q9NR28	serumC11	DIABLO	11	13	PrC04
P50995	serumC11	ANXA11	11	13	PrC04
Q9UHL4	serumC11	DPP7	11	13	PrC04
Q04900	serumC11	CD164	11	13	PrC04
P27695	serumC11	APEX1	11	13	PrC04
P21964	serumC11	COMT	11	13	PrC04
P09525	serumC11	ANXA4	11	13	PrC04
Q9NPH0	serumC11	ACP6	11	13	PrC04
Q92692	serumC11	NECTIN2	11	13	PrC04
Q9NWQ8	serumC11	PAG1	11	13	PrC04
Q8NBJ7	serumC11	SUMF2	11	13	PrC04
Q15155	serumC11	NOMO1	11	13	PrC04
Q8NI22	serumC11	MCFD2	11	13	PrC04
Q9NQX5	serumC16	NPDC1	16	10	PrC05
Q9BYZ8	serumC16	REG4	16	10	PrC05
Q641Q3	serumC16	METRNL	16	10	PrC05
Q8WX77	serumC16	IGFBPL1	16	10	PrC05
Q9GZM7	serumC16	TINAGL1	16	10	PrC05
Q13275	serumC16	SEMA3F	16	10	PrC05
O15123	serumC16	ANGPT2	16	10	PrC05
O43240	serumC16	KLK10	16	10	PrC05
Q9BQB4	serumC16	SOST	16	10	PrC05
O95502	serumC16	NPTXR	16	10	PrC05
P02778	serumC28	CXCL10	28	9	PrC06
Q99731	serumC28	CCL19	28	9	PrC06
O14625	serumC28	CXCL11	28	9	PrC06
P80075	serumC28	CCL8	28	9	PrC06
P48740	serumC29	MASP1	29	9	PrC07
Q99616	serumC28	CCL13	28	9	PrC06
P78556	serumC28	CCL20	28	9	PrC06
P80098	serumC28	CCL7	28	9	PrC06
O43557	serumC29	TNFSF14	29	9	PrC07
P10147	serumC29	CCL3	29	9	PrC07
P39900	serumC28	MMP12	28	9	PrC06
P13236	serumC29	CCL4	29	9	PrC07
P14210	serumC29	HGF	29	9	PrC07
Q6EIG7	serumC29	CLEC6A	29	9	PrC07
P10145	serumC29	CXCL8	29	9	PrC07
Q8WXI8	serumC29	CLEC4D	29	9	PrC07
Q8WTT0	serumC29	CLEC4C	29	9	PrC07
Q07325	serumC28	CXCL9	28	9	PrC06
Q9BXN2	serumC43	CLEC7A	43	8	PrC08
O76036	serumC43	NCR1	43	8	PrC08
Q13241	serumC43	KLRD1	43	8	PrC08
P42701	serumC43	IL12RB1	43	8	PrC08
Q8NHJ6	serumC43	LILRB4	43	8	PrC08
Q9UQV4	serumC43	LAMP3	43	8	PrC08
P58499	serumC43	FAM3B	43	8	PrC08
Q01151	serumC43	CD83	43	8	PrC08
Q96PD2	serumC41	DCBLD2	41	3	PrC09
Q7Z6M3	serumC42	MILR1	42	3	PrC10
P51858	serumC9	HDGF	9	3	PrC11
O43827	serumC19	ANGPTL7	19	3	PrC12
Q9H6B4	serumC19	CLMP	19	3	PrC12
Q9UKX5	serumC41	ITGA11	41	3	PrC09
Q03431	serumC42	PTH1R	42	3	PrC10
Q6DN72	serumC42	FCRL6	42	3	PrC10
P18564	serumC41	ITGB6	41	3	PrC09
Q9GZT9	serumC9	EGLN1	9	3	PrC11
Q76M96	serumC19	CCDC80	19	3	PrC12
O95544	serumC9	NADK	9	3	PrC11
Q9Y5K6	serumC14	CD2AP	14	2	PrC13
P15514	serumC6	AREG	6	2	PrC14
Q15661	serumC38	TPSAB1	38	2	PrC15
Q9NP84	serumC26	TNFRSF12A	26	2	PrC16
O75475	serumC8	PSIP1	8	2	PrC17
P12724	serumC17	RNASE3	17	2	PrC18
P40818	serumC14	USP8	14	2	PrC13
P50135	serumC6	HNMT	6	2	PrC14
Q6ZUJ8	serumC8	PIK3AP1	8	2	PrC17
Q9UHC6	serumC38	CNTNAP2	38	2	PrC15
P20718	serumC31	GZMH	31	2	PrC19
P10144	serumC31	GZMB	31	2	PrC19
P13500	serumC26	CCL2	26	2	PrC16
P34130	serumC17	NTF4	17	2	PrC18
Q9H4D0	serumC20	CLSTN2	20	2	PrC20
Q6WN34	serumC20	CHRDL2	20	2	PrC20
Q9Y3P8	serumC33	1	33	1	PrC21
P01222	serumC4	TSHB	4	1	PrC22
P28845	serumC7	HSD11B1	7	1	PrC23
P05231	serumC35	IL6	35	1	PrC24
P05113	serumC3	IL5	3	1	PrC25
P00352	serumC2	ALDH1A1	2	1	PrC26
P22301	serumC36	IL10	36	1	PrC27
Q07065	serumC47	CKAP4	47	1	PrC28
P16278	serumC13	GLB1	13	1	PrC29
Q9UBU3	serumC21	GHRL	21	1	PrC30
P49767	serumC34	VEGFC	34	1	PrC31
P51693	serumC22	APLP1	22	1	PrC32
Q14435	serumC44	GALNT3	44	1	PrC33
Q02790	serumC15	FKBP4	15	1	PrC34
Q9NP99	serumC37	TREM1	37	1	PrC35
O60880	serumC32	SH2D1A	32	1	PrC36
P09467	serumC1	FBP1	1	1	PrC37
O43736	serumC30	ITM2A	30	1	PrC38
Q15517	serumC25	CDSN	25	1	PrC39
P18627	serumC49	LAG3	49	1	PrC40
Q6UXB4	serumC45	CLEC4G	45	1	PrC41
Q92844	serumC10	TANK	10	1	PrC42
Q16820	serumC23	MEP1B	23	1	PrC43
P20711	serumC39	DDC	39	1	PrC44
O43927	serumC50	CXCL13	50	1	PrC45
P78310	serumC40	CXADR	40	1	PrC46
P16860	serumC5	NPPB	5	1	PrC47
P52823	serumC48	STC1	48	1	PrC48
Q8WTU2	serumC46	SSC4D	46	1	PrC49
P08727	serumC24	KRT19	24	1	PrC50
